# The Underground World of Plant Disease: How Does Rhizosphere Dysbiosis Affect Plant Health Above-ground?

**DOI:** 10.1101/2024.02.27.582369

**Authors:** Toi Ketehouli, Josephine Pasche, Victor Hugo Buttrós, Erica M. Goss, Samuel J. Martins

## Abstract

Similar to the human gut microbiome, diverse microbes colonize the plant rhizosphere, and an imbalance of this microbial community, known as dysbiosis, may negatively impact plant health. This study aimed to investigate the influence of rhizosphere dysbiosis on above-ground plant health using tomato plants (*Solanum lycopersicum* L.) and the foliar bacterial spot pathogen *Xanthomonas perforans* as model organisms. Four-week-old tomato plant’s rhizospheres were treated with streptomycin (0.6 g × L^-1^), or water (negative control) and spray-inoculated with *X. perforans* (10^5^ cells × mL^-1^) after 24 h. Half of the plants treated with streptomycin and *X. perforans* received soil microbiome transplants (SMT) from uninfected plant donors 48 h after streptomycin application. Streptomycin-treated plants showed a 26% increase in disease severity compared to plants that received no antibiotic, while plants that received the SMT had an intermediate level of disease severity. Antibiotic-treated plants showed a reduced abundance of rhizobacterial taxa like Cyanobacteria from the genus *Cylindrospermum* as well as down-regulation of genes related to plant primary and secondary metabolism and up-regulation of plant defense genes associated with induced systemic resistance (ISR). This study highlights the crucial role of beneficial rhizosphere microbes in disease resistance, even to foliar pathogens.
