## Supplementary Table 3 for "The Underground World of Plant Disease: How Does Rhizosphere Dysbiosis Affect Plant Health Above-ground?"

### Sheet: 113 Differentially Expressed Ge
Supplementary table 2. 113 differently expressed genes and clustering acording to DAVID or literature
LogFC	logCPM	F	PValue	FDR	FC	Gene_Code	Ctrl4	Ctrl5	Ctrl6	Str4	Str5	Str6	Regulation_Status	Gene	Functional_Group	Functional clustering tool/Source	Trust Score	Link		Gene function
1.33586	1.36347	7.47346	0.0283486	0.999744	1.33586	LOC101250534	2.12697	1.19763	0.770723	2.0442	3.58961	4.76699	Upregulated	14 kDa proline-rich protein DC2.15-like	Primary and secondary metabolism	https://doi.org/10.1038/ncomms5340	Homology	https://www.ncbi.nlm.nih.gov/gene/?term=LOC101250534
2.01638	3.1763	8.90185	0.0199052	0.999744	2.01638	LOC101250479	4.30891	1.57669	4.7629	7.61547	28.6955	6.64963	Upregulated	AAA-ATPase At3g50940-like	Protein and DNA-synthesis/Regulation	https://doi.org/10.1016/j.ejmech.2021.113446	Similarity	https://www.ncbi.nlm.nih.gov/gene/?term=LOC101250479		a key regulator in cold-response/abiotic stress
1.03217	1.56604	6.00769	0.043014	0.999744	1.03217	LOC101249619	0.965791	2.8906	1.64536	4.02165	3.38643	3.93257	Upregulated	AAA-type ATPase family protein	Protein and DNA-synthesis/Regulation	https://doi.org/10.1016%2Fj.ejmech.2021.113446	Similarity	https://www.ncbi.nlm.nih.gov/gene/?term=LOC101249619
3.89444	1.15903	17.6769	0.00382556	0.999744	3.89444	LOC101260177	0.222875	0.0656955	0.519589	1.11237	7.84226	2.93156	Upregulated	ABC transporter G family member 47	Structural/Transport component	https://doi.org/10.3390%2Fijms23169304	-	https://www.ncbi.nlm.nih.gov/gene/?term=LOC101260177
1.28614	3.89429	5.64938	0.0483661	0.999744	1.28614	Lehsr203	9.06358	6.10968	10.565	9.66908	40.0133	13.0847	Upregulated	Abhydrolase superfamily protein	Plant defense	DAVID Clustering table	Identical	https://www.ncbi.nlm.nih.gov/gene/?term=Lehsr203
1.0378	1.37268	9.31831	0.0178258	0.999744	1.0378	LOC101265666	1.33725	1.97086	1.47217	2.82371	4.27759	2.78855	Upregulated	adrenodoxin-like protein 1, mitochondrial	Structural/Transport component	DAVID Clustering table	Identical	https://www.ncbi.nlm.nih.gov/gene/?term=LOC101265666		catalytic and regulatory functions involved in the oxidative stress response.
1.3157	2.2778	13.3191	0.0077701	0.999744	1.3157	LOC101260239	3.34312	2.56212	2.16495	4.19279	9.62459	6.36362	Upregulated	alanine aminotransferase 2	Protein and DNA-synthesis/Regulation	DAVID Clustering table	Identical	https://www.ncbi.nlm.nih.gov/gene/?term=LOC101260239		Plant growth and development
1.24646	0.232993	6.1599	0.041082	0.999744	1.24646	LOC101259650	0.44575	0.525564	0.865981	0.941238	2.1388	1.28702	Upregulated	alpha-1,6-mannosyl-glycoprotein 2-beta-N-acetylglucosaminyltransferase	Primary and secondary metabolism	DAVID Clustering table	Identical	https://www.ncbi.nlm.nih.gov/gene/?term=LOC101259650		Response of Tomato Plants to Arbuscular Mycorrhizal Symbiosis
2.12756	0.970962	24.0339	0.00159942	0.999744	2.12756	LOC101250162	0.520041	0.72265	0.779383	2.13918	4.36671	2.43105	Upregulated	alpha/beta hydrolase	Unknown function	-	-	https://www.ncbi.nlm.nih.gov/gene/?term=LOC101250162
1.2538	1.03104	8.56363	0.0213818	0.999744	1.2538	LOC100529106	0.817208	1.31391	1.21237	1.54021	3.02996	3.43206	Upregulated	aquaporin PIP2-4	Structural/Transport component	https://doi.org/10.1093%2Fjxb%2Ferab187	Homology	https://www.ncbi.nlm.nih.gov/gene/?term=LOC100529106
1.17472	0.99486	8.33788	0.0226205	0.999744	1.17472	LOC101264571	1.04008	0.985432	1.38557	2.05361	3.7429	1.93054	Upregulated	berberine bridge enzyme-like 21	Primary and secondary metabolism	DAVID Clustering table	Identical	https://www.ncbi.nlm.nih.gov/gene/?term=LOC101264571
3.18526	3.118	10.0019	0.0154293	0.999744	3.18526	LOC543986	2.00587	0.459868	2.68454	1.71134	29.9432	14.5863	Upregulated	beta-1,3-glucanase	Plant defense	DAVID Clustering table	Identical	https://www.ncbi.nlm.nih.gov/gene/?term=LOC543986
-1.07148	2.6893	7.46809	0.0284851	0.999744	1.07148	LOC101263715	12.9267	7.48928	5.10929	4.10722	2.85173	5.1481	Downregulated	BTB/POZ and TAZ domain-containing protein 1	Plant defense	https://doi.org/10.1105%2Ftpc.109.069971	-	https://www.ncbi.nlm.nih.gov/gene/?term=LOC101263715
-2.93891	1.1597	8.15134	0.0239565	0.999744	2.93891	CBF1	5.77543	4.76555	0.259794	0.171134	0.802049	0.429008	Downregulated	C-repeat-binding factor-1	Plant defense	DAVID Clustering table	Identical	https://www.ncbi.nlm.nih.gov/gene/543826
1.22573	4.17913	6.41649	0.0383749	0.999744	1.22573	LOC101262304	10.4008	8.34332	13.5959	14.4608	46.1624	15.0153	Upregulated	calreticulin-3-like	Protein and DNA-synthesis/Regulation	DAVID Clustering table	Identical	https://www.ncbi.nlm.nih.gov/gene/?term=LOC101262304
2.83402	0.535983	15.1884	0.00560815	0.999744	2.83402	CHI14	0.148583	0.591259	0.173196	0.855671	3.02996	3.00306	Upregulated	chitinase14	Plant defense	DAVID Clustering table	Identical	https://www.ncbi.nlm.nih.gov/gene/?term=Solanum+lycopersicum+CHI14
2.61322	5.23855	6.76463	0.0347246	0.999744	2.61322	CHI3	7.80062	7.88346	16.1072	6.07526	151.676	36.3942	Upregulated	chitinase3	Plant defense	DAVID Clustering table	Identical	https://www.ncbi.nlm.nih.gov/gene/?term=Solanum+lycopersicum+CHI3
-1.00378	3.2667	6.86223	0.0336685	0.999744	1.00378	LOC101257698	15.5269	12.2851	10.0454	9.15568	3.11908	6.57812	Downregulated	CTP synthase	Primary and secondary metabolism	DAVID Clustering table	Identical	https://www.ncbi.nlm.nih.gov/gene/?term=LOC101257698
-1.16725	-0.127413	6.96907	0.0325098	0.999744	1.16725	LOC101268514	1.18867	0.919737	1.03918	0.59897	0.356466	0.429008	Downregulated	cyclin-U2-1	Protein and DNA-synthesis/Regulation	https://www.uniprot.org/uniprotkb/Q9SHD3/entry	Homology	https://www.ncbi.nlm.nih.gov/gene/?term=LOC101268514
1.64517	3.25143	8.30459	0.0230482	0.999744	1.64517	LOC101252373	6.08523	3.26506	4.29613	7.08923	27.7669	7.93665	Upregulated	cytochrome P450 71A1	Primary and secondary metabolism	DAVID Clustering table	Identical	https://www.ncbi.nlm.nih.gov/gene/?term=LOC101252373
1.22357	4.25283	8.28471	0.0231635	0.999744	1.22357	LOC101268013	13.2982	9.65723	11.0846	14.632	45.7168	19.2339	Upregulated	cytochrome P450 72A14	Primary and secondary metabolism	https://www.uniprot.org/uniprotkb/A0A3L6D7Y6/entry	-	https://www.ncbi.nlm.nih.gov/gene/?term=LOC101268013
2.72401	1.32978	8.95514	0.0196524	0.999744	2.72401	LOC101250559	1.41154	0.262782	0.173196	1.28351	7.75314	3.43206	Upregulated	cytochrome P450 81D1-like	Primary and secondary metabolism	DAVID Clustering table	Identical	https://www.ncbi.nlm.nih.gov/gene/?term=LOC101250559
2.68713	1.73029	14.7615	0.00610219	0.999744	2.68713	LOC101254669	0.8915	0.394173	1.29897	1.54021	8.02049	6.93563	Upregulated	cytochrome P450 CYP736A12	Primary and secondary metabolism	DAVID Clustering table	Identical	https://www.ncbi.nlm.nih.gov/gene/?term=LOC101254669
3.29989	2.23628	20.0132	0.0027387	0.999744	3.29989	LOC101255474	0.8915	0.525564	1.12578	1.96804	14.7933	8.22265	Upregulated	delta(12)-fatty-acid desaturase	Primary and secondary metabolism	https://doi.org/10.1007/s11033-014-3373-5	-	https://www.ncbi.nlm.nih.gov/gene/?term=LOC101255474
1.43645	2.20231	9.86037	0.0158267	0.999744	1.43645	LOC101250259	1.41154	2.36504	3.46392	3.76495	9.80282	6.00611	Upregulated	dirigent protein 22	Plant defense	DAVID Clustering table	Identical	https://www.ncbi.nlm.nih.gov/gene/?term=LOC101250259
1.42815	0.335903	10.7175	0.0130217	0.999744	1.42815	RAD51	0.371458	0.656955	0.779383	1.96804	1.42586	1.50153	Upregulated	DNA repair protein RAD51	Protein and DNA-synthesis/Regulation	DAVID Clustering table	Identical	https://www.ncbi.nlm.nih.gov/gene/544003
1.14143	0.996189	7.28535	0.0297929	0.999744	1.14143	LOC101265438	0.965791	0.788346	1.73196	3.16598	2.49526	2.00204	Upregulated	DNA replication complex GINS protein PSF2	Protein and DNA-synthesis/Regulation	https://www.uniprot.org/uniprotkb/Q9Y248/entry	-	https://www.ncbi.nlm.nih.gov/gene/?term=LOC101265438
2.52288	-0.389941	23.98	0.00160974	0.999744	2.52288	LOC101249449	0.148583	0.131391	0.259794	0.941238	1.15852	1.07252	Upregulated	E3 ubiquitin-protein ligase ATL23	Protein and DNA-synthesis/Regulation	https://doi.org/10.1104/pp.104.052423	Identical	https://www.ncbi.nlm.nih.gov/gene/?term=LOC101249449
-1.60303	1.64997	5.70477	0.0475385	0.999744	1.60303	LOC101266855	8.39495	3.74464	1.21237	1.28351	1.07475	2.00204	Downregulated	E3 ubiquitin-protein ligase PUB22-like	Plant defense	https://doi.org/10.1105/tpc.16.00654	Similarity	https://www.ncbi.nlm.nih.gov/gene/?term=LOC101266855
-1.12701	1.65251	12.398	0.00923631	0.999744	1.12701	LOC101262152	4.68037	3.61325	3.98351	1.28351	2.31703	2.00204	Downregulated	E3 ubiquitin-protein ligase RMA1H1	Protein and DNA-synthesis/Regulation	DAVID Clustering table	Identical	https://www.ncbi.nlm.nih.gov/gene/?term=LOC101262152
1.54699	3.6796	8.73117	0.0207437	0.999744	1.54699	LOC101264700	3.64252	6.76729	9.0062	9.24296	32.8956	14.5863	Upregulated	elongation factor 1-alpha	Protein and DNA-synthesis/Regulation	DAVID Clustering table	Identical	https://www.ncbi.nlm.nih.gov/gene/?term=LOC101264700
1.26041	0.99527	11.2867	0.0115477	0.999744	1.26041	LOC101267105	0.965791	0.919737	1.38557	1.96804	3.29731	2.57405	Upregulated	ethylene-responsive transcription factor 1B	Plant defense	DAVID Clustering table	Identical	https://www.ncbi.nlm.nih.gov/gene/?term=LOC101267105
1.43137	-0.0102262	8.12085	0.0238999	0.999744	1.43137	LOC101249400	0.594333	0.262782	0.519589	1.36907	1.51498	0.858016	Upregulated	exocyst complex component EXO70H1-like	Structural/Transport component	DAVID Clustering table	Identical	https://www.ncbi.nlm.nih.gov/gene/?term=LOC101249400
-1.08235	0.899614	5.53782	0.0497609	0.999744	1.08235	LOC101250166	3.566	1.97086	1.38557	0.855671	1.33675	1.07252	Downregulated	F-box protein SKIP27	Protein and DNA-synthesis/Regulation	https://www.uniprot.org/uniprotkb/O65416/entry#O65416-1	Identical	https://www.ncbi.nlm.nih.gov/gene/?term=LOC101250166
1.14104	-0.149516	6.53372	0.036798	0.999744	1.14104	LOC101260412	0.44575	0.591259	0.346392	1.11237	1.15852	0.858016	Upregulated	F-box/kelch-repeat protein At3g06240	Unknown function	-	-	https://www.ncbi.nlm.nih.gov/gene/?term=LOC101260412
1.78046	0.150255	7.5509	0.0277369	0.999744	1.78046	LOC101265953	0.371458	0.788346	0.0865981	1.28351	1.87145	1.35853	Upregulated	FK506-binding protein 5	Primary and secondary metabolism	https://doi.org/10.1186/s12864-018-5097-8	-	https://www.ncbi.nlm.nih.gov/gene/?term=LOC101265953
1.50463	0.562737	10.7344	0.0129744	0.999744	1.50463	LOC101248095	0.594333	0.854041	0.606187	1.11237	2.58438	2.21654	Upregulated	FLAGELLIN-SENSING 3 protein	Plant defense	DAVID Clustering table	Identical	https://www.ncbi.nlm.nih.gov/gene/?term=LOC101248095
-1.04639	1.19264	6.38352	0.0384462	0.999744	1.04639	LOC101256366	2.30304	3.08769	3.20413	2.05361	0.802049	1.28702	Downregulated	gibberellin 2-beta-dioxygenase 2	Primary and secondary metabolism	https://www.uniprot.org/uniprotkb/Q8LEA2/entry	Identical	https://www.ncbi.nlm.nih.gov/gene/?term=LOC101256366
2.50029	4.9075	8.91692	0.0198333	0.999744	2.50029	LOC101261650	8.50268	6.9381	11.5175	12.5775	19.5816	119.821	Upregulated	glucan endo-1,3-beta-glucosidase B	Plant defense	DAVID Clustering table	Identical	https://www.ncbi.nlm.nih.gov/gene/?term=LOC101261650
3.19309	2.31895	8.87224	0.0200475	0.999744	3.19309	LOC543987	2.04673	0.748271	-	1.79776	8.75748	15.6023	Upregulated	glucan endo-1,3-beta-glucosidase B	Plant defense	https://www.uniprot.org/uniprotkb/Q01413/entry	-	https://www.ncbi.nlm.nih.gov/gene/?term=LOC543987
-1.73577	2.47577	15.6519	0.00520486	0.999744	1.73577	LOC101253261	11.7381	8.34332	4.7629	3.08042	1.33675	3.00306	Downregulated	heavy metal-associated isoprenylated plant protein 9-like	Protein and DNA-synthesis/Regulation	https://doi.org/10.3390/plants12163015	-	https://www.ncbi.nlm.nih.gov/gene/?term=LOC101253261
-1.7852	0.187434	14.9903	0.00576136	0.999744	1.7852	LOC101264094	1.70871	1.83947	0.952579	0.427835	0.356466	0.500509	Downregulated	indole-3-acetic acid-amido synthetase GH3.6-like	Primary and secondary metabolism	https://www.uniprot.org/uniprotkb/Q60EY1/entry	-	https://www.ncbi.nlm.nih.gov/gene/?term=LOC101264094		Contributes to Primary Metabolism and Stress Responses
-1.45683	1.77901	10.6699	0.0132138	0.999744	1.45683	IAA10	6.31479	5.38703	2.59794	2.48145	1.6041	1.14402	Downregulated	indoleacetic acid-induced protein 10 (Arabidopsis thaliana)	Protein and DNA-synthesis/Regulation	https://www.ncbi.nlm.nih.gov/gene/839290	-	https://www.ncbi.nlm.nih.gov/gene/839290
2.07446	1.06448	8.33287	0.0227648	0.999744	2.07446	LOC101265851	1.11437	0.197086	0.952579	1.36907	5.34699	2.78855	Upregulated	leucine-rich repeat protein 1-like	Plant defense	DAVID Clustering table	Identical	https://www.ncbi.nlm.nih.gov/gene/?term=LOC101265851
-1.07649	0.574871	5.93145	0.0440218	0.999744	1.07649	LOC101257056	2.30304	1.70808	1.38557	0.59897	1.24763	0.715013	Downregulated	LOB domain-containing protein 40	Protein and DNA-synthesis/Regulation	DAVID Clustering table	Identical	https://www.ncbi.nlm.nih.gov/gene/?term=LOC101257056
1.23554	4.1789	10.6398	0.0134193	0.999744	1.23554	LOC101266188	8.69212	8.60611	14.8949	16.8567	38.8477	20.0204	Upregulated	lysosomal Pro-X carboxypeptidase	Unknown function	-	-	https://www.ncbi.nlm.nih.gov/gene/?term=LOC101266188
1.36986	4.04373	11.1042	0.0121641	0.999744	1.36986	LOC101246519	10.7723	8.01485	8.57321	10.867	36.0922	23.8099	Upregulated	metal transporter Nramp6	Structural/Transport component	DAVID Clustering table	Identical	https://www.ncbi.nlm.nih.gov/gene/?term=LOC101246519
1.60724	2.68294	9.36621	0.0178349	0.999744	1.60724	LOC101255971	5.12612	1.83947	2.33815	4.62062	14.3478	9.43818	Upregulated	mitochondrial phosphate carrier protein 3, mitochondrial	Structural/Transport component	DAVID Clustering table	Identical	https://www.ncbi.nlm.nih.gov/gene/?term=LOC101255971
-1.26824	2.97192	7.76652	0.0264502	0.999744	1.26824	LOC101258657	19.4644	6.50385	6.58146	4.36392	4.63406	4.50458	Downregulated	mitochondrial uncoupling protein 5-like	Structural/Transport component	https://doi.org/10.1186%2Fgb-2002-3-12-reviews3015	-	https://www.ncbi.nlm.nih.gov/gene/?term=LOC101258657
1.57024	1.53654	12.9225	0.00835277	0.999744	1.57024	LOC101259033	1.41154	1.4453	1.29897	2.39588	6.68374	3.36056	Upregulated	mitogen-activated protein kinase kinase kinase 5-like	Plant defense	https://www.uniprot.org/uniprotkb/Q8RXG3/entry	-	https://www.ncbi.nlm.nih.gov/gene/?term=LOC101259033
1.04344	2.71086	13.6745	0.00726365	0.999744	1.04344	LOC101259714	3.86316	4.59868	4.07011	6.58867	12.0307	7.29314	Upregulated	multiple organellar RNA editing factor 8, chloroplastic/mitochondrial	Protein and DNA-synthesis/Regulation	DAVID Clustering table	Identical	https://www.ncbi.nlm.nih.gov/gene/?term=LOC101259714
-1.52775	1.226	6.942	0.0328562	0.999744	1.52775	MIOX	5.20041	1.90517	2.59794	1.88248	0.534699	0.929518	Downregulated	myo-inositol oxygenase	Primary and secondary metabolism	DAVID Clustering table	Identical	https://www.ncbi.nlm.nih.gov/gene/100316875
1.56727	1.6441	5.94983	0.0440904	0.999744	1.56727	LOC104645573	1.93158	0.788346	1.81856	1.54021	8.10961	3.78957	Upregulated	NDR1/HIN1-like protein	Structural/Transport component	DAVID Clustering table	Identical	https://www.ncbi.nlm.nih.gov/gene/?term=LOC104645573
1.24201	5.01214	6.04831	0.0427966	0.999744	1.24201	LOC101259614	11.8867	20.5627	24.8537	18.4825	74.8579	42.1858	Upregulated	non-specific lipid-transfer protein 2	Structural/Transport component	DAVID Clustering table	Identical	https://www.ncbi.nlm.nih.gov/gene/?term=LOC101259614
3.57961	3.93823	7.8056	0.026182	0.999744	3.57961	LOC101266879	0.0742916	3.08769	3.89691	2.05361	59.619	22.5944	Upregulated	non-specific lipid-transfer protein 2	Structural/Transport component	https://www.uniprot.org/uniprotkb/Q9S7I3/entry	-	https://www.ncbi.nlm.nih.gov/gene/?term=LOC101266879
2.86757	1.20369	8.69193	0.0209429	0.999744	2.86757	LOC101248237	0.371458	0.328477	0.865981	0.342268	4.09936	6.86413	Upregulated	non-specific lipid-transfer protein-like protein At2g13820	Structural/Transport component	https://www.uniprot.org/uniprotkb/A0A6J0NS66/entry	Homology	https://www.ncbi.nlm.nih.gov/gene/?term=LOC101248237
1.17427	1.25817	5.65778	0.0479515	0.999744	1.17427	LOC101260531	1.85729	0.656955	1.64536	2.05361	4.45583	2.86005	Upregulated	patatin-like protein 2	Plant defense	https://pubmed.ncbi.nlm.nih.gov/19271961/	-	https://www.ncbi.nlm.nih.gov/gene/?term=LOC101260531
3.42632	5.11344	15.5502	0.00534478	0.999744	3.42632	PR-P2	4.68037	4.3359	8.65981	7.70104	107.207	74.3614	Upregulated	pathogenesis-related protein P2	Pathogenesis related	DAVID Clustering table	Identical	https://www.ncbi.nlm.nih.gov/gene/?term=Solanum+lycopersicum+PR-P2
3.61168	4.00405	5.99725	0.0434612	0.999744	3.61168	P4	0.148583	3.35047	3.72372	0.256701	58.5104	29.5701	Upregulated	pathogenesis-related protein P4	Pathogenesis related	DAVID Clustering table	Identical	https://www.ncbi.nlm.nih.gov/gene/544185
1.48179	5.10122	7.51827	0.0282388	0.999744	1.48179	LOC101246381	12.8525	15.307	25.9794	16.6	73.2538	61.1337	Upregulated	pathogenesis-related protein STH-2-like	Pathogenesis related	DAVID Clustering table	Identical	https://www.ncbi.nlm.nih.gov/gene/?term=LOC101246381
-1.2088	1.93993	6.76762	0.0345492	0.999744	1.2088	AROGP3	5.71971	5.55324	4.08916	1.71134	1.06049	3.79744	Downregulated	polygalacturonase non-catalytic subunit AroGP3	Structural/Transport component	DAVID Clustering table	Identical	https://www.ncbi.nlm.nih.gov/gene/101251775
1.50937	3.38959	16.2323	0.00473836	0.999744	1.50937	LOC101265571	7.0577	3.87603	5.19589	8.64228	21.1206	16.1593	Upregulated	probable glutathione S-transferase	Structural/Transport component	DAVID Clustering table	Identical	https://www.ncbi.nlm.nih.gov/gene/?term=LOC101265571
3.20421	1.29648	21.2658	0.00228825	0.999744	3.20421	LOC101244300	0.44575	0.459868	0.432991	1.11237	7.12932	4.36158	Upregulated	probable glutathione S-transferase parA	Structural/Transport component	DAVID Clustering table	Identical	https://www.ncbi.nlm.nih.gov/gene/?term=LOC101244300
1.03183	1.18992	7.09786	0.0313664	0.999744	1.03183	LOC101263022	1.33725	1.70808	1.12578	3.50825	1.78233	3.28906	Upregulated	probable histone chaperone ASF1A	Protein and DNA-synthesis/Regulation	DAVID Clustering table	Identical	https://www.ncbi.nlm.nih.gov/gene/?term=LOC101263022
1.40821	1.30537	13.891	0.00698465	0.999744	1.40821	LOC101264660	1.30828	1.4453	1.03918	2.13918	4.36671	3.64657	Upregulated	probable rRNA-processing protein EBP2 homolog	Protein and DNA-synthesis/Regulation	DAVID Clustering table	Identical	https://www.ncbi.nlm.nih.gov/gene/?term=LOC101264660
1.13114	2.8894	8.00738	0.0247267	0.999744	1.13114	SlDMR6-1	4.16033	3.48186	6.06187	6.67423	15.9519	7.36464	Upregulated	protein DMR6-like oxygenase	Plant defense	https://pubmed.ncbi.nlm.nih.gov/25376907/	-	https://www.ncbi.nlm.nih.gov/gene/?term=SlDMR6-1
-1.52452	2.19209	5.85215	0.0454244	0.999744	1.52452	LOC101268088	9.1349	8.49048	1.87312	1.76867	1.36972	3.58794	Downregulated	protein EXORDIUM	Structural/Transport component	https://doi.org/10.1104/pp.111.193151	Homology	https://www.ncbi.nlm.nih.gov/gene/?term=LOC101268088
-1.48079	1.91114	6.49253	0.0375366	0.999744	1.48079	LOC101261513	6.61195	5.51842	3.72372	2.31031	0.445583	2.86005	Downregulated	protein EXORDIUM-like 2	Structural/Transport component	DAVID Clustering table	Identical	https://www.ncbi.nlm.nih.gov/gene/?term=LOC101261513
1.38843	-0.0818593	6.42417	0.0379909	0.999744	1.38843	LOC101253707	0.371458	0.656955	0.259794	1.02681	1.69321	0.786515	Upregulated	protein FAM136A	Unknown function	-	-	https://www.ncbi.nlm.nih.gov/gene/?term=LOC101253707
-1.81731	0.871505	6.38126	0.0386186	0.999744	1.81731	LOC101265191	5.49758	0.985432	1.29897	0.684537	0.712932	0.786515	Downregulated	protein NUCLEAR FUSION DEFECTIVE 4-like	Structural/Transport component	DAVID Clustering table	Identical	https://www.ncbi.nlm.nih.gov/gene/?term=LOC101265191
1.13571	1.40379	7.10275	0.031324	0.999744	1.13571	LOC101264385	0.965791	1.90517	1.81856	4.02165	4.27759	2.07354	Upregulated	protein PIN-LIKES 3-like	Primary and secondary metabolism	DAVID Clustering table	Identical	https://www.ncbi.nlm.nih.gov/gene/?term=LOC101264385
1.27573	0.679896	5.92391	0.0441234	0.999744	1.27573	LOC101259237	0.44575	1.3796	0.692785	1.71134	2.94085	1.57303	Upregulated	protein SLOW GREEN 1, chloroplastic	Primary and secondary metabolism	DAVID Clustering table	Identical	https://www.ncbi.nlm.nih.gov/gene/?term=LOC101259237
1.18513	0.619894	9.45989	0.0172456	0.999744	1.18513	LOC101260602	0.742916	0.919737	0.865981	1.36907	2.04968	2.35954	Upregulated	protein spinster-like	Structural/Transport component	DAVID Clustering table	Identical	https://www.ncbi.nlm.nih.gov/gene/?term=LOC101260602
1.75009	3.43493	11.7921	0.0105693	0.999744	1.75009	LOC101266657	5.349	4.13881	5.19589	6.2464	28.6064	14.5863	Upregulated	protein YLS3	Structural/Transport component	DAVID Clustering table	Identical	https://www.ncbi.nlm.nih.gov/gene/?term=LOC101266657
3.31305	1.04128	8.29928	0.023079	0.999744	3.31305	LOC101266562	0.0742916	0.131391	0.865981	0.513403	2.31703	7.43614	Upregulated	proteinase inhibitor 1-like	Unknown function	-	-	https://www.ncbi.nlm.nih.gov/gene/?term=LOC101266562
1.7539	1.49481	6.01169	0.0432718	0.999744	1.7539	GST-T4	2.22875	0.656955	0.779383	1.62577	7.84226	3.00306	Upregulated	putative glutathione S-transferase T4	Structural/Transport component	DAVID Clustering table	Identical	https://www.ncbi.nlm.nih.gov/gene/?term=Solanum+lycopersicum+GST-T4
-1.26491	0.239194	5.7658	0.0463262	0.999744	1.26491	LOC101255231	1.18867	1.97086	1.12578	0.855671	0.26735	0.643512	Downregulated	putative HVA22-like protein g	Unknown function	https://www.uniprot.org/uniprotkb/Q9LR09/entry	-	https://www.ncbi.nlm.nih.gov/gene/?term=LOC101255231
1.56525	2.68644	15.1913	0.00561967	0.999744	1.56525	LOC101255316	3.86316	1.97086	3.72372	5.47629	9.53547	13.1562	Upregulated	receptor-like protein 13	Plant defense	DAVID Clustering table	Identical	https://www.ncbi.nlm.nih.gov/gene/?term=LOC101255316
1.05123	0.757275	6.28843	0.0395394	0.999744	1.05123	LOC101256986	0.594333	1.11682	1.29897	1.62577	2.40615	2.21654	Upregulated	receptor-like protein EIX1	Plant defense	DAVID Clustering table	Identical	https://www.ncbi.nlm.nih.gov/gene/?term=LOC101256986
1.03416	1.38087	6.89749	0.0331687	0.999744	1.03416	LOC101263646	1.56012	2.03656	1.21237	2.56701	4.81229	2.57405	Upregulated	ribosomal L1 domain-containing protein 1-like	Protein and DNA-synthesis/Regulation	DAVID Clustering table	Identical	https://www.ncbi.nlm.nih.gov/gene/?term=LOC101263646
-2.83794	0.493734	10.9077	0.0125878	0.999744	2.83794	CQW56_mgp07	3.0675	1.67589	1.78652	0.666568	0.2522	-	Downregulated	ribosomal protein L2	Protein and DNA-synthesis/Regulation	DAVID Clustering table	Identical	https://www.ncbi.nlm.nih.gov/gene/?term=CQW56_mgp07
-1.85535	-0.218493	5.6367	0.0483303	0.999744	1.85535	LyesC2p027	1.15152	1.24821	0.865981	-	0.445583	0.429008	Downregulated	ribosomal protein L23	Protein and DNA-synthesis/Regulation	DAVID Clustering table	Identical	https://www.ncbi.nlm.nih.gov/gene/?term=LyesC2p027
-1.00949	4.46485	31.1437	0.000747709	0.999744	1.00949	LyesC2p007	26.8691	29.4053	31.5988	17.4069	13.6856	12.5571	Downregulated	ribosomal protein S7	Protein and DNA-synthesis/Regulation	DAVID Clustering table	Identical	https://www.ncbi.nlm.nih.gov/gene/?term=LyesC2p007
2.17443	0.727785	17.3126	0.00395813	0.999744	2.17443	LOC101255823	0.594333	0.591259	0.432991	1.11237	3.47555	2.86005	Upregulated	rust resistance kinase Lr10-like	Plant defense	https://doi.org/10.1046/j.1365-313x.1997.11010045.x	Homology	https://www.ncbi.nlm.nih.gov/gene/?term=LOC101255823
-2.27543	3.6258	7.62078	0.0274818	0.999744	2.27543	SRG2	37.0715	20.2342	3.03093	3.33712	6.77286	2.43105	Downregulated	salt responsive protein 2	Primary and secondary metabolism	DAVID Clustering table	Identical	https://www.ncbi.nlm.nih.gov/gene/?term=Solanum+lycopersicum+SRG2
-1.12025	0.84699	8.87766	0.0198003	0.999744	1.12025	LOC101251209	2.30304	2.82491	1.55877	0.941238	0.980282	1.14402	Downregulated	serine carboxypeptidase-like 45	Plant defense	https://doi.org/10.1186/s12864-021-07647-6	-	https://www.ncbi.nlm.nih.gov/gene/?term=LOC101251209
2.48394	6.45105	9.79126	0.0161771	0.999744	2.48394	P69B	15.8226	19.099	44.6673	32.7431	298.874	113.087	Upregulated	subtilisin-like protease	Plant defense	DAVID Clustering table	Identical	https://www.ncbi.nlm.nih.gov/gene/544296
3.37881	5.18617	21.5321	0.00223886	0.999744	3.37881	LOC778308	2.62101	7.32242	9.16554	17.021	80.8947	100.537	Upregulated	subtilisin-like protease SBT1.7	Plant defense	DAVID Clustering table	Identical	https://www.ncbi.nlm.nih.gov/gene/?term=LOC778308
2.05123	-0.250886	5.53384	0.0499404	0.999744	2.05123	LOC101244536	-	0.591259	0.173196	1.28351	1.33675	0.786515	Upregulated	transcription factor RADIALIS	Protein and DNA-synthesis/Regulation	DAVID Clustering table	Identical	https://www.ncbi.nlm.nih.gov/gene/?term=LOC101244536
-1.01769	0.386695	6.03396	0.04267	0.999744	1.01769	LOC101246877	1.48583	1.24821	1.90516	0.941238	0.534699	0.786515	Downregulated	transcription initiation factor IIB-2	Protein and DNA-synthesis/Regulation	DAVID Clustering table	Identical	https://www.ncbi.nlm.nih.gov/gene/?term=LOC101246877
-1.0633	0.363139	7.30809	0.0296091	0.999744	1.0633	LOC101243829	1.70871	1.31391	1.55877	0.770104	0.534699	0.858016	Downregulated	uncharacterized LOC101243829	Unknown function	-	-	https://www.ncbi.nlm.nih.gov/gene/?term=LOC101243829
-1.11108	0.673584	9.66125	0.0164616	0.999744	1.11108	LOC101246180	2.00587	1.97086	1.90516	1.11237	0.891165	0.715013	Downregulated	uncharacterized LOC101246180	Unknown function	-	-	https://www.ncbi.nlm.nih.gov/gene/?term=LOC101246180
-1.80104	4.73282	6.87341	0.033677	0.999744	1.80104	LOC101249288	59.7305	26.2125	37.3238	16.0866	2.04968	17.0888	Downregulated	uncharacterized LOC101249288	Unknown function	-	-	https://www.ncbi.nlm.nih.gov/gene/?term=LOC101249288
1.56326	2.46517	7.40339	0.0291196	0.999744	1.56326	LOC101249488	1.63442	2.82491	3.72372	3.85052	15.1498	5.2196	Upregulated	uncharacterized LOC101249488	Unknown function	-	-	https://www.ncbi.nlm.nih.gov/gene/?term=LOC101249488
-2.1282	0.470652	6.38035	0.0386289	0.999744	2.1282	LOC101251740	2.52592	2.82491	0.519589	0.342268	0.0891165	0.858016	Downregulated	uncharacterized LOC101251740	Unknown function	-	-	https://www.ncbi.nlm.nih.gov/gene/?term=LOC101251740
-1.41761	0.342514	7.46676	0.0283663	0.999744	1.41761	LOC101252529	2.08017	1.4453	1.29897	0.256701	0.891165	0.643512	Downregulated	uncharacterized LOC101252529	Unknown function	-	-	https://www.ncbi.nlm.nih.gov/gene/?term=LOC101252529
-1.19601	0.539018	9.20724	0.0182986	0.999744	1.19601	LOC101253592	1.56012	1.77378	2.07835	0.941238	0.534699	0.858016	Downregulated	uncharacterized LOC101253592	Unknown function	-	-	https://www.ncbi.nlm.nih.gov/gene/?term=LOC101253592
1.47336	0.302366	5.6235	0.0484453	0.999744	1.47336	LOC101254784	0.8915	0.394173	0.432991	0.855671	2.85173	1.14402	Upregulated	uncharacterized LOC101254784	Structural/Transport component	DAVID Clustering table	Identical	https://www.ncbi.nlm.nih.gov/gene/?term=LOC101254784
1.39014	2.25875	7.68628	0.0269608	0.999744	1.39014	LOC101255575	3.19454	2.62782	1.81856	4.02165	4.01024	12.0122	Upregulated	uncharacterized LOC101255575	Unknown function	-	-	https://www.ncbi.nlm.nih.gov/gene/?term=LOC101255575
-1.73109	0.376284	7.68682	0.0267726	0.999744	1.73109	LOC101257233	2.17972	1.65618	1.3899	0.702506	0.0944635	0.734319	Downregulated	uncharacterized LOC101257233	Unknown function	-	-	https://www.ncbi.nlm.nih.gov/gene/?term=LOC101257233
1.48347	2.12949	5.69948	0.0476167	0.999744	1.48347	LOC101257561	1.93158	1.511	3.29073	2.22474	11.7634	4.79059	Upregulated	uncharacterized LOC101257561	Unknown function	-	-	https://www.ncbi.nlm.nih.gov/gene/?term=LOC101257561
3.2718	0.742788	12.2772	0.00960338	0.999744	3.2718	LOC101258366	0.297167	0.0656955	0.519589	1.28351	6.05993	1.14402	Upregulated	uncharacterized LOC101258366	Unknown function	-	-	https://www.ncbi.nlm.nih.gov/gene/?term=LOC101258366
2.1171	0.245052	14.5081	0.00626106	0.999744	2.1171	LOC101261791	0.297167	0.197086	0.692785	1.45464	2.22791	1.43003	Upregulated	uncharacterized LOC101261791	Unknown function	-	-	https://www.ncbi.nlm.nih.gov/gene/?term=LOC101261791
-1.08025	6.59723	9.04931	0.0191855	0.999744	1.08025	LOC101262737	188.329	122.391	82.961	74.7001	40.8154	70.6433	Downregulated	uncharacterized LOC101262737	Unknown function	-	-	https://www.ncbi.nlm.nih.gov/gene/?term=LOC101262737
1.22256	1.18071	6.03265	0.0427123	0.999744	1.22256	LOC101266516	1.70871	0.656955	1.47217	2.05361	4.54494	2.35954	Upregulated	uncharacterized LOC101266516	Structural/Transport component	DAVID Clustering table	Identical	https://www.ncbi.nlm.nih.gov/gene/?term=LOC101266516
2.03481	2.39513	18.242	0.00347901	0.999744	2.03481	LOC101267755	2.30304	1.64239	2.07835	3.42268	12.6545	8.65166	Upregulated	uncharacterized LOC101267755	Unknown function	-	-	https://www.ncbi.nlm.nih.gov/gene/?term=LOC101267755
-1.04537	0.476747	5.82697	0.0454575	0.999744	1.04537	LOC104645757	1.48583	1.83947	1.64536	0.855671	0.445583	1.07252	Downregulated	uncharacterized LOC104645757	Unknown function	-	-	https://www.ncbi.nlm.nih.gov/gene/?term=LOC104645757
-1.41403	0.148267	12.2762	0.00945886	0.999744	1.41403	LOC104646734	1.26296	1.24821	1.64536	0.513403	0.445583	0.572011	Downregulated	uncharacterized LOC104646734	Unknown function	-	-	https://www.ncbi.nlm.nih.gov/gene/?term=LOC104646734
-3.83766	2.92533	10.4244	0.0140581	0.999744	3.83766	LOC104647829	0.668625	31.074	9.61239	0.59897	1.51498	0.786515	Downregulated	uncharacterized LOC104647829	Unknown function	-	-	https://www.ncbi.nlm.nih.gov/gene/?term=LOC104647829
-1.21231	0.344913	6.98924	0.0323272	0.999744	1.21231	LOC112941123	1.33725	1.511	1.81856	0.684537	0.356466	0.929518	Downregulated	uncharacterized LOC112941123	Unknown function	-	-	https://www.ncbi.nlm.nih.gov/gene/?term=LOC112941123
2.6618	2.52746	11.3706	0.011512	0.999744	2.6618	LOC543815	0.965791	1.57669	2.07835	2.65258	21.388	5.2911	Upregulated	uncharacterized LOC543815	Structural/Transport component	DAVID Clustering table	Identical	https://www.ncbi.nlm.nih.gov/gene/?term=LOC543815		Prediction: DNA repare
2.3194	4.69131	7.12388	0.0314161	0.999744	2.3194	LOC101248998	10.6237	7.2265	7.88043	16.4289	103.375	8.93767	Upregulated	urea-proton symporter DUR3	Structural/Transport component	https://doi.org/10.1105/tpc.007120	Homology	https://www.ncbi.nlm.nih.gov/gene/?term=LOC101248998		Prediction: Involved in salt stress response
1.29827	2.72202	8.60903	0.0213485	0.999744	1.29827	LOC101246295	5.20041	2.9563	3.03093	6.67423	15.2389	5.72011	Upregulated	zeatin O-glucosyltransferase	Primary and secondary metabolism	DAVID Clustering table	Identical	https://www.ncbi.nlm.nih.gov/gene/?term=LOC101246295		2-oxoglutarate Fe(II) dependent oxygenase superfamily protein, flavonoid biosynthesis oxidoreductase protein, protein DOWNY MILDEW RESISTANCE 6-like

### Sheet: gene_data
Gene	Functional_Group	Regulation_Status	FC
14 kDa proline-rich protein DC2.15-like	Primary and secondary metabolism	Upregulated	1.33586
AAA-ATPase At3g50940-like	Protein and DNA-synthesis/Regulation	Upregulated	2.01638
AAA-type ATPase family protein	Protein and DNA-synthesis/Regulation	Upregulated	1.03217
ABC transporter G family member 47	Structural/Transport component	Upregulated	3.89444
Abhydrolase superfamily protein	Plant defense	Upregulated	1.28614
adrenodoxin-like protein 1, mitochondrial	Structural/Transport component	Upregulated	1.0378
alanine aminotransferase 2	Protein and DNA-synthesis/Regulation	Upregulated	1.3157
alpha-1,6-mannosyl-glycoprotein 2-beta-N-acetylglucosaminyltransferase	Primary and secondary metabolism	Upregulated	1.24646
alpha/beta hydrolase	Unknown function	Upregulated	2.12756
aquaporin PIP2-4	Structural/Transport component	Upregulated	1.2538
berberine bridge enzyme-like 21	Primary and secondary metabolism	Upregulated	1.17472
beta-1,3-glucanase	Plant defense	Upregulated	3.18526
BTB/POZ and TAZ domain-containing protein 1	Plant defense	Downregulated	1.07148
C-repeat-binding factor-1	Plant defense	Downregulated	2.93891
calreticulin-3-like	Protein and DNA-synthesis/Regulation	Upregulated	1.22573
chitinase14	Plant defense	Upregulated	2.83402
chitinase3	Plant defense	Upregulated	2.61322
CTP synthase	Primary and secondary metabolism	Downregulated	1.00378
cyclin-U2-1	Protein and DNA-synthesis/Regulation	Downregulated	1.16725
cytochrome P450 71A1	Primary and secondary metabolism	Upregulated	1.64517
cytochrome P450 72A14	Primary and secondary metabolism	Upregulated	1.22357
cytochrome P450 81D1-like	Primary and secondary metabolism	Upregulated	2.72401
cytochrome P450 CYP736A12	Primary and secondary metabolism	Upregulated	2.68713
delta(12)-fatty-acid desaturase	Primary and secondary metabolism	Upregulated	3.29989
dirigent protein 22	Plant defense	Upregulated	1.43645
DNA repair protein RAD51	Protein and DNA-synthesis/Regulation	Upregulated	1.42815
DNA replication complex GINS protein PSF2	Protein and DNA-synthesis/Regulation	Upregulated	1.14143
E3 ubiquitin-protein ligase ATL23	Protein and DNA-synthesis/Regulation	Upregulated	2.52288
E3 ubiquitin-protein ligase PUB22-like	Plant defense	Downregulated	1.60303
E3 ubiquitin-protein ligase RMA1H1	Protein and DNA-synthesis/Regulation	Downregulated	1.12701
elongation factor 1-alpha	Protein and DNA-synthesis/Regulation	Upregulated	1.54699
ethylene-responsive transcription factor 1B	Plant defense	Upregulated	1.26041
exocyst complex component EXO70H1-like	Structural/Transport component	Upregulated	1.43137
F-box protein SKIP27	Protein and DNA-synthesis/Regulation	Downregulated	1.08235
F-box/kelch-repeat protein At3g06240	Unknown function	Upregulated	1.14104
FK506-binding protein 5	Primary and secondary metabolism	Upregulated	1.78046
FLAGELLIN-SENSING 3 protein	Plant defense	Upregulated	1.50463
gibberellin 2-beta-dioxygenase 2	Primary and secondary metabolism	Downregulated	1.04639
glucan endo-1,3-beta-glucosidase B	Plant defense	Upregulated	2.50029
glucan endo-1,3-beta-glucosidase B	Plant defense	Upregulated	3.19309
heavy metal-associated isoprenylated plant protein 9-like	Protein and DNA-synthesis/Regulation	Downregulated	1.73577
indole-3-acetic acid-amido synthetase GH3.6-like	Primary and secondary metabolism	Downregulated	1.7852
indoleacetic acid-induced protein 10 (Arabidopsis thaliana)	Protein and DNA-synthesis/Regulation	Downregulated	1.45683
leucine-rich repeat protein 1-like	Plant defense	Upregulated	2.07446
LOB domain-containing protein 40	Protein and DNA-synthesis/Regulation	Downregulated	1.07649
lysosomal Pro-X carboxypeptidase	Unknown function	Upregulated	1.23554
metal transporter Nramp6	Structural/Transport component	Upregulated	1.36986
mitochondrial phosphate carrier protein 3, mitochondrial	Structural/Transport component	Upregulated	1.60724
mitochondrial uncoupling protein 5-like	Structural/Transport component	Downregulated	1.26824
mitogen-activated protein kinase kinase kinase 5-like	Plant defense	Upregulated	1.57024
multiple organellar RNA editing factor 8, chloroplastic/mitochondrial	Protein and DNA-synthesis/Regulation	Upregulated	1.04344
myo-inositol oxygenase	Primary and secondary metabolism	Downregulated	1.52775
NDR1/HIN1-like protein	Structural/Transport component	Upregulated	1.56727
non-specific lipid-transfer protein 2	Structural/Transport component	Upregulated	1.24201
non-specific lipid-transfer protein 2	Structural/Transport component	Upregulated	3.57961
non-specific lipid-transfer protein-like protein At2g13820	Structural/Transport component	Upregulated	2.86757
patatin-like protein 2	Plant defense	Upregulated	1.17427
pathogenesis-related protein P2	Pathogenesis related	Upregulated	3.42632
pathogenesis-related protein P4	Pathogenesis related	Upregulated	3.61168
pathogenesis-related protein STH-2-like	Pathogenesis related	Upregulated	1.48179
polygalacturonase non-catalytic subunit AroGP3	Structural/Transport component	Downregulated	1.2088
probable glutathione S-transferase	Structural/Transport component	Upregulated	1.50937
probable glutathione S-transferase parA	Structural/Transport component	Upregulated	3.20421
probable histone chaperone ASF1A	Protein and DNA-synthesis/Regulation	Upregulated	1.03183
probable rRNA-processing protein EBP2 homolog	Protein and DNA-synthesis/Regulation	Upregulated	1.40821
protein DMR6-like oxygenase	Plant defense	Upregulated	1.13114
protein EXORDIUM	Structural/Transport component	Downregulated	1.52452
protein EXORDIUM-like 2	Structural/Transport component	Downregulated	1.48079
protein FAM136A	Unknown function	Upregulated	1.38843
protein NUCLEAR FUSION DEFECTIVE 4-like	Structural/Transport component	Downregulated	1.81731
protein PIN-LIKES 3-like	Primary and secondary metabolism	Upregulated	1.13571
protein SLOW GREEN 1, chloroplastic	Primary and secondary metabolism	Upregulated	1.27573
protein spinster-like	Structural/Transport component	Upregulated	1.18513
protein YLS3	Structural/Transport component	Upregulated	1.75009
proteinase inhibitor 1-like	Unknown function	Upregulated	3.31305
putative glutathione S-transferase T4	Structural/Transport component	Upregulated	1.7539
putative HVA22-like protein g	Unknown function	Downregulated	1.26491
receptor-like protein 13	Plant defense	Upregulated	1.56525
receptor-like protein EIX1	Plant defense	Upregulated	1.05123
ribosomal L1 domain-containing protein 1-like	Protein and DNA-synthesis/Regulation	Upregulated	1.03416
ribosomal protein L2	Protein and DNA-synthesis/Regulation	Downregulated	2.83794
ribosomal protein L23	Protein and DNA-synthesis/Regulation	Downregulated	1.85535
ribosomal protein S7	Protein and DNA-synthesis/Regulation	Downregulated	1.00949
rust resistance kinase Lr10-like	Plant defense	Upregulated	2.17443
salt responsive protein 2	Primary and secondary metabolism	Downregulated	2.27543
serine carboxypeptidase-like 45	Plant defense	Downregulated	1.12025
subtilisin-like protease	Plant defense	Upregulated	2.48394
subtilisin-like protease SBT1.7	Plant defense	Upregulated	3.37881
transcription factor RADIALIS	Protein and DNA-synthesis/Regulation	Upregulated	2.05123
transcription initiation factor IIB-2	Protein and DNA-synthesis/Regulation	Downregulated	1.01769
uncharacterized LOC101243829	Unknown function	Downregulated	1.0633
uncharacterized LOC101246180	Unknown function	Downregulated	1.11108
uncharacterized LOC101249288	Unknown function	Downregulated	1.80104
uncharacterized LOC101249488	Unknown function	Upregulated	1.56326
uncharacterized LOC101251740	Unknown function	Downregulated	2.1282
uncharacterized LOC101252529	Unknown function	Downregulated	1.41761
uncharacterized LOC101253592	Unknown function	Downregulated	1.19601
uncharacterized LOC101254784	Structural/Transport component	Upregulated	1.47336
uncharacterized LOC101255575	Unknown function	Upregulated	1.39014
uncharacterized LOC101257233	Unknown function	Downregulated	1.73109
uncharacterized LOC101257561	Unknown function	Upregulated	1.48347
uncharacterized LOC101258366	Unknown function	Upregulated	3.2718
uncharacterized LOC101261791	Unknown function	Upregulated	2.1171
uncharacterized LOC101262737	Unknown function	Downregulated	1.08025
uncharacterized LOC101266516	Structural/Transport component	Upregulated	1.22256
uncharacterized LOC101267755	Unknown function	Upregulated	2.03481
uncharacterized LOC104645757	Unknown function	Downregulated	1.04537
uncharacterized LOC104646734	Unknown function	Downregulated	1.41403
uncharacterized LOC104647829	Unknown function	Downregulated	3.83766
uncharacterized LOC112941123	Unknown function	Downregulated	1.21231
uncharacterized LOC543815	Structural/Transport component	Upregulated	2.6618
urea-proton symporter DUR3	Structural/Transport component	Upregulated	2.3194
zeatin O-glucosyltransferase	Primary and secondary metabolism	Upregulated	1.29827
		76	37
		Upregulated
		Downregulated
